# An Extended Motif in the SARS-CoV-2 Spike Modulates Binding and Release of Host Coatomer in Retrograde Trafficking

**DOI:** 10.1101/2021.09.03.458953

**Authors:** Debajit Dey, Suruchi Singh, Saif Khan, Matthew Martin, Nicholas J. Schnicker, Lokesh Gakhar, Brian G. Pierce, S. Saif Hasan

## Abstract

β-Coronaviruses such as SARS-CoV-2 hijack coatomer protein-I (COPI) for spike protein retrograde trafficking to the progeny assembly site in endoplasmic reticulum-Golgi intermediate compartment (ERGIC). However, limited residue-level details are available into how the spike interacts with COPI. Here we identify an extended COPI binding motif in the spike that encompasses the canonical K-x-H dibasic sequence. This motif demonstrates selectivity for αCOPI subunit. Guided by an *in silico* analysis of dibasic motifs in the human proteome, we employ mutagenesis and binding assays to show that the spike motif terminal residues are critical modulators of complex dissociation, which is essential for spike release in ERGIC. αCOPI residues critical for spike motif binding are elucidated by mutagenesis and crystallography and found to be conserved in the zoonotic reservoirs, bats, pangolins, camels, and in humans. Collectively, our investigation on the spike motif identifies key COPI binding determinants with implications for retrograde trafficking.
