## Supplementary Data for "An Extended Motif in the SARS-CoV-2 Spike Modulates Binding and Release of Host Coatomer in Retrograde Trafficking"

### Sheet: SI_FileF1
Supplementary Data: The table details the residue variety in % for each position in the query sequence.
Each column shows the % for that amino-acid, found in position ('pos') in the MSA.
In case there are residues which are not a standard amino-acid in the MSA, they are represented under column 'OTHER'
Gray and yellow are used to highlight Arg57, Asp115, and Tyr139.
pos	A	C	D	E	F	G	H	I	K	L	M	N	P	Q	R	S	T	V	W	Y	OTHER	MAX AA	ConSurf Grade
1											80.488							19.512				M 80.488	9
2	7.5		2.5	5		7.5			32.5	2.5				37.5		5						Q 37.500	2
3					0.781			0.781		6.25	90.625						0.781			0.781		M 90.625	8
4					0.769		0.769	1.538		95.385								0.769		0.769		L 95.385	8
5	1.527							7.634	1.527							5.344	74.809	7.634		1.527		T 74.809	6
6				0.763					92.366			3.053		2.29	1.527							K 92.366	8
7		4.478			90.299					2.239	2.239									0.746		F 90.299	8
8			2.985	92.537			1.493		2.239			0.746										E 92.537	8
9	0.746	1.493						0.746	3.731	1.493					0.746	42.537	47.761	0.746				T 47.761	6
10				2.239			0.746		89.552					2.239	3.731	0.746	0.746					K 89.552	7
11	0.741					0.741										93.333	5.185					S 93.333	9
12	22.963	0.741	0.741	1.481	0.741	0.741				0.741		38.519	2.963	0.741		23.704	5.926					N 38.519	5
13															99.259	0.741						R 99.259	9
14	17.778							2.963										79.259				V 79.259	9
15									99.259	0.741												K 99.259	9
16	2.222					92.593										5.185						G 92.593	7
17	0.741							25.926		60								13.333				L 60.000	4
18	48.148	5.185														42.222	3.704	0.741				A 48.148	4
19					98.519					1.481												F 98.519	9
20							100															H 100.000	9
21	2.963		0.741				2.963	0.741	1.481			0.741	76.296	1.481		11.111	1.481					P 76.296	1
22					0.741		1.481	0.741	55.556		0.741	2.222		0.741	5.185	10.37	19.259	2.222		0.741		K 55.556	1
23	0.741								2.222	8.889				8.148	79.259		0.741					R 79.259	7
24	0.741						1.481						93.333	2.222			1.481			0.741		P 93.333	6
25					1.481			0.741		11.852								1.481	84.444			W 84.444	8
26	1.481	0.741						50.37		18.519								28.889				I 50.370	3
27	11.852	0.741						1.481		84.444	0.741							0.741				L 84.444	8
28	55.556	2.963						0.741								9.63	9.63	20.741		0.741		A 55.556	3
29	14.815	0.741				6.667										75.556	2.222					S 75.556	6
30		1.481			0.741		2.222			92.593	2.222						0.741					L 92.593	8
31					3.704		95.556													0.741		H 95.556	9
32			2.963							0.741		45.926				44.444	5.926					N 45.926	5
33						84.444										15.556						G 84.444	9
34	5.185	4.444		2.222	0.741		0.741	8.889		1.481		1.481	0.741	0.741	1.481	17.037	21.481	33.333				V 33.333	1
35								86.765		0.735								12.5				I 86.765	8
36				1.471			2.941	0.735	1.471					92.647	0.735							Q 92.647	8
37	2.206				0.735			2.941		91.176	2.941											L 91.176	8
38					0.735		1.471	2.206										0.735	90.441	4.412		W 90.441	6
39			87.5									12.5										D 87.500	9
40					0.735															99.265		Y 99.265	9
41				1.471					3.676	1.471		0.735		8.088	83.088	0.735		0.735				R 83.088	7
42	0.709				0.709			6.383		2.128	76.596	2.128			0.709	0.709	4.255	5.674				M 76.596	6
43	0.709	19.858		0.709		67.376	0.709		2.837			2.128			0.709	4.965						G 67.376	4
44	1.418	0.709							0.709						1.418	5.674	74.468	15.603				T 74.468	6
45		2.837		1.418				4.255		84.397	2.128				1.418	0.709	2.128	0.709				L 84.397	5
46								47.518		32.624								17.021		2.837		I 47.518	4
47	1.418		70.213	20.567			5.674					0.709		0.709		0.709						D 70.213	3
48				3.546					30.496			0.709		1.418	57.447	0.709	4.255	1.418				R 57.447	5
49					85.816					2.837			0.709					0.709		9.929		F 85.816	6
50	0.709	0.709	48.227	41.135						1.418	0.709	1.418				2.128	2.128	0.709		0.709		D 48.227	1
51	0.709		14.894	77.305		3.546			0.709			0.709		0.709			0.709			0.709		E 77.305	4
52			0.709		0.709		97.872					0.709										H 97.872	9
53	1.408		57.042	30.282				0.704	0.704			0.704		0.704		2.113	2.817	3.521				D 57.042	1
54	0.699					97.902		0.699										0.699				G 97.902	8
55	2.113												95.775			2.113						P 95.775	7
56								0.704										99.296				V 99.296	9
57															100							R 100.000	9
58	9.155	5.634				75.352										7.746	2.113					G 75.352	3
59	1.408	0.704						41.549		2.817								53.521				V 53.521	5
60	19.014	16.197	35.915	0.704		0.704	14.789	0.704		1.408		4.225		2.817		3.521						D 35.915	1
61					92.254			7.042										0.704				F 92.254	9
62							100															H 100.000	9
63	2.817		2.113	2.817	0.704		0.704	0.704	18.31	0.704	2.113	9.859	36.62	5.634	4.225	9.859	1.408	1.408				P 36.620	1
64	0.699		0.699	0.699	0.699		0.699	0.699		0.699		4.196		20.28	2.098	27.273	40.559	0.699				T 40.559	4
65				0.699		1.399		0.699	0.699	2.797				85.315	8.392							Q 85.315	8
66	4.196	1.399	2.098	1.399								1.399	88.811	0.699								P 88.811	6
67					1.399			7.692		88.811	1.399									0.699		L 88.811	6
68					84.615			3.497		11.888												F 84.615	9
69	6.25	2.778						2.083									0.694	88.194				V 88.194	8
70	0.694	0.694						0.694								89.583	8.333					S 89.583	8
71	5.556	0.694				93.75																G 93.750	7
72	1.389					93.75										4.167	0.694					G 93.750	7
73			100																			D 100.000	9
74			99.306									0.694										D 99.306	9
75		2.083			8.333		0.694		1.389			0.694		0.694	0.694		2.083			83.333		Y 83.333	4
76		0.694	0.694	0.694	0.694			1.389	77.778	2.083		0.694		1.389	2.083	3.472	7.639	0.694				K 77.778	5
77								84.722										15.278				I 84.722	7
78								1.399	86.014		0.699	1.399			9.79			0.699				K 86.014	7
79					0.699			4.895		4.196	0.699							88.811		0.699		V 88.811	7
80					0.699													0.699	97.902	0.699		W 97.902	8
81			13.986									63.636				20.979	0.699	0.699				N 63.636	8
82			0.699		2.797		3.497	5.594		16.084							0.699		3.497	67.133		Y 67.133	4
83	1.389		0.694	2.778					63.889			6.944		7.639	8.333	2.778	4.861	0.694				K 63.889	3
84	0.699		0.699	3.497	0.699	0.699	2.098		2.098	20.28	3.497	7.692		20.979	0.699	7.692	28.671					T 28.671	1
85		0.699				1.399	11.189		14.685			2.098		0.699	69.231							R 69.231	5
86									29.167	0.694	0.694			1.389	65.278	0.694	1.389		0.694			R 65.278	4
87		88.966		0.69				1.379	2.069	1.379	0.69					2.069		2.759				C 88.966	6
88		0.69						22.069		68.276	1.379			2.759	0.69	0.69	2.069	1.379				L 68.276	4
89	2.778				91.667							2.083	0.694				0.694			2.083		F 91.667	7
90	0.694		0.694				0.694	1.389	1.389			0.694	0.694	1.389	0.694	3.472	85.417	2.778				T 85.417	7
91					2.083					96.528	0.694								0.694			L 96.528	9
92	0.694	1.389	1.389	1.389	0.694		11.111	2.083	4.167	40.278	1.389	17.361		2.083	2.778	2.778	6.944	2.778		0.694		L 40.278	1
93	0.694			0.694		97.222			0.694								0.694					G 97.222	8
94							99.306									0.694						H 99.306	9
95			1.389		0.694	0.694		1.389	1.389	87.5	3.472	0.694		0.694			2.083					L 87.500	6
96			99.306										0.694									D 99.306	9
97					2.778					0.694				0.694						95.833		Y 95.833	8
98								56.944		4.861						0.694		37.5				I 56.944	6
99															98.611	0.694	0.694					R 98.611	9
100	1.379	2.759			0.69	0.69					0.69	0.69		0.69		6.897	82.069	2.759		0.69		T 82.069	6
101	2.069	1.379			0.69			0.69		2.069					0.69		26.207	66.207				V 66.207	8
102	0.69	0.69	2.069	4.828	33.793		2.069		2.069	1.379	1.379	0.69		27.586	1.379	8.276	3.448	4.828		4.828		F 33.793	1
103					97.917		0.694			0.694							0.694					F 97.917	9
104					0.69		97.241					1.379			0.69							H 97.241	9
105	1.379		1.379	1.379		1.379	65.517		6.897	0.69		2.069	8.276	3.448	2.759	1.379	2.069	0.69		0.69		H 65.517	1
106			5.442	82.313				2.721	0.68			2.041		0.68		1.361	4.082	0.68				E 82.313	5
107	2.041	2.041			0.68		10.204		2.041	19.048	7.483	2.721		5.442	0.68	4.762				42.857		Y 42.857	1
108	0.68					0.68							98.639									P 98.639	9
109					0.68					0.68						0.68			97.959			W 97.959	8
110		1.361						90.476		2.721				0.68				4.762				I 90.476	8
111								26.351		42.568	1.351							29.73				L 42.568	1
112																98.649	1.351					S 98.649	9
113	63.087	22.148				1.342										12.081	1.342					A 63.087	2
114	0.671					0.671										98.658						S 98.658	9
115			100																			D 100.000	9
116			100																			D 100.000	9
117		0.671			1.342					0.671	0.671			95.973		0.671						Q 95.973	9
118												1.333				0.667	96.667	1.333				T 96.667	9
119	1.333	0.667						83.333		2.667	0.667					1.333		10				I 83.333	7
120									2		1.333				96.667							R 96.667	9
121								92		3.333								4.667				I 92.000	8
122																			100			W 100.000	9
123			1.333									98.667										N 98.667	9
124					1.333						1.333					8.667			86	2.667		W 86.000	7
125				0.667			0.667			1.333				88.667			8.667					Q 88.667	9
126						1.333			0.667			19.333			0.667	76	2					S 76.000	8
127						1.333			0.667			0.667		0.667	96					0.667		R 96.000	8
128	4.667	0.667		1.333		0.667	1.333	0.667	5.333	0.667		19.333	0.667	16.667	0.667	18.667	28.667					T 28.667	1
129		72.667		9.333				0.667		8	1.333	1.333	0.667	0.667		4.667	0.667					C 72.667	6
130	1.333							76.667		10	1.333							10.667				I 76.667	6
131	46	17.333				2						1.333				29.333	2	1.333		0.667		A 46.000	4
132		10		1.333				24		0.667		1.333				1.333	8.667	52.667				V 52.667	5
133	1.333	0.667						4		84	8							2				L 84.000	6
134	2.667			0.667				0.667				0.667	2	0.667	1.333	4.667	86.667					T 86.667	7
135	0.667			0.667		98.667																G 98.667	9
136							100															H 100.000	9
137		1.333					0.667		0.667		0.667	75.333				18.667	2.667					N 75.333	7
138				0.667			98					0.667								0.667		H 98.000	9
139					5.333														0.667	94		Y 94.000	8
140	1.333							7.333									1.333	90				V 90.000	8
141										0.667	98						0.667			0.667		M 98.000	9
142	2.667	66.667					1.333			0.667						28				0.667		C 66.667	4
143	92	2				0.667										2.667		2.667				A 92.000	8
144	6	1.333		4.667	2.667		0.667	0.667	2.667	6	1.333	2		52.667	4	14.667	0.667					Q 52.667	1
145					98.667														1.333			F 98.667	9
146							97.333			2		0.667										H 97.333	9
147	1.333					1.333		1.333	0.667	0.667	0.667		92.667				1.333					P 92.667	6
148	1.342			2.685	0.671		0.671		42.282		0.671			0.671	5.369	20.134	20.805	1.342	0.671	2.685		K 42.282	1
149			24.667	64.667			0.667		2.667	1.333		2		3.333	0.667							E 64.667	1
150			95.333									2	1.333			1.333						D 95.333	8
151					2.703			4.054		86.486	2.703			1.351			0.676			2.027		L 86.486	6
152								40		4.667	1.333							54				V 54.000	3
153	4.667	0.667						5.333		2.667								86.667				V 86.667	8
154																96.667	3.333					S 96.667	9
155	91.333	4				2										2	0.667					A 91.333	8
156		1.333				0.667										98						S 98.000	9
157										84.667	14			0.667		0.667						L 84.667	8
158			100																			D 100.000	9
159			1.333	3.333			0.667		0.667	2.667	0.667	0.667		87.333	0.667	1.333	0.667					Q 87.333	7
160		0.667			0.667				0.667							11.333	86.667					T 86.667	8
161	2							18		1.333								78.667				V 78.667	6
162															99.333					0.667		R 99.333	9
163								10		2.667								87.333				V 87.333	8
164					0.667														99.333			W 99.333	9
165			96	1.333								1.333				1.333						D 96.000	9
166		2			3.333			84.667		2	0.667						4	1.333		2		I 84.667	7
167	2.667					10.667			2.667	0.667		0.667				76	6.667					S 76.000	7
168	11.333			1.333		72.667			1.333			2	1.333	2		4.667	2	0.667		0.667		G 72.667	1
169					0.667			1.333		98												L 98.000	9
170					2				16.667						78.667	1.333		1.333				R 78.667	5
171	0.667			6.667			0.667		77.333	0.667	1.333	1.333		7.333	2.667		1.333					K 77.333	4
172	0.667		0.667			6.667			78.667			1.333	0.667		7.333	3.333	0.667					K 78.667	5
173	2.013				2.685	4.698	19.463		2.685		0.671	30.201		1.342	0.671	13.423	18.792	1.342		2.013		N 30.201	1
174	12.752	1.342		0.671		2.013		0.671	2.013	1.342	2.013	2.013	8.054	4.027		18.792	6.711	36.913		0.671		V 36.913	2
175	48.993		0.671	1.342		3.356			4.698			8.054	2.013	3.356	4.698	18.792	4.027					A 48.993	1
176	4.698			0.671		8.054	1.342	2.685	4.027	0.671	0.671	3.356	61.745	1.342	1.342	3.356	3.356	2.013		0.671		P 61.745	1
177	17.021		0.709		0.709	41.135	1.418		3.546	2.128	0.709	1.418	1.418	7.092		9.929	11.348	1.418				G 41.135	1
178	5.405		0.901		0.901	16.216	0.901	0.901			0.901	0.901	35.135	4.505	1.802	23.423	7.207	0.901				P 35.135	1
179	6.306		2.703	1.802		18.018	1.802	2.703	2.703	3.604	18.919	1.802	8.108	4.505		20.721	1.802	2.703		1.802		S 20.721	1
180	6.796		2.913	0.971	0.971	34.951		0.971		0.971	0.971	0.971	0.971	1.942	0.971	36.893	7.767	0.971				S 36.893	1
181	3.922		0.98	1.961	32.353	1.961	0.98	5.882	1.961	24.51	5.882	0.98	2.941	1.961	0.98	3.922	1.961	2.941		3.922		F 32.353	1
182	1.562		31.25	42.969		3.125	1.562			0.781	0.781	2.344	2.344	3.125	3.125	4.688	0.781	0.781		0.781		E 42.969	1
183	0.82		54.918	24.59		4.918	0.82					4.098	1.639	0.82	0.82	3.279	3.279					D 54.918	1
184	2.521		1.681	1.681	0.84	2.521	18.487	10.084	1.681	1.681	1.681		3.361	30.252	5.042	10.924	2.521	3.361		1.681		Q 30.252	1
185	2.5			0.833	0.833	0.833		10	0.833	42.5	25.833	3.333	1.667			0.833	3.333	5.833		0.833		L 42.500	1
186	22.667					2.667	5.333	2.667		1.333	2.667	2.667		14.667	30.667	8	1.333	5.333				R 30.667	1
187	4.444					4.444			2.222		2.222	2.222		8.889	60	11.111				4.444		R 60.000	1
188	20.833				4.167		4.167			8.333		12.5	8.333	12.5		16.667	8.333	4.167				A 20.833	1
189	11.475				1.639	4.098	0.82	0.82	17.213	17.213	1.639	6.557	3.279	5.738	15.574	7.377	1.639	4.918				KL 17.213	1
190	8.462					13.077	0.769	0.769		0.769	2.308	29.231	6.923	12.308	3.846	18.462	3.077					N 29.231	1
191	10.145			0.725		2.899	1.449	2.174	2.899	7.246		1.449	26.812	18.841	7.971	11.594	5.072	0.725				P 26.812	1
192	8.904		0.685		0.685	26.712	2.055	6.849	1.37	4.11	12.329	8.904	6.849	4.11	0.685	4.11	5.479	6.164				G 26.712	1
193	7.534			1.37		6.164	4.795		0.685	0.685		23.973	0.685	36.986	0.685	10.274	6.164					Q 36.986	1
194	22.759		0.69	2.069	8.966	2.069		2.069			2.069	3.448	4.138	14.483		5.517	30.345	1.379				T 30.345	1
195			76.871	14.966		0.68				1.361		3.401		1.361		0.68				0.68		D 76.871	4
196	1.351		0.676		7.432	0.676		12.162		54.73	9.459	1.351			1.351		6.757	4.054				L 54.730	2
197			0.676	0.676	87.838					6.081	0.676						0.676	2.027		1.351		F 87.838	6
198	0.73		1.46			83.942			0.73	2.19		2.19	0.73	2.19		2.92	2.19	0.73				G 83.942	4
199	5.479		8.904		3.425	19.863	1.37	2.055		2.055	1.37	19.178	2.055	15.068		8.904	6.849	3.425				G 19.863	1
200	16.892			0.676		7.432	0.676	2.027			2.027	6.757	6.081	2.703		10.811	29.73	14.189				T 29.730	1
201			80.405	4.054	8.784	0.676						5.405		0.676								D 80.405	8
202	60.135	5.405			0.676			2.027		2.027			0.676			10.135	0.676	18.243				A 60.135	4
203	0.667			2	0.667			16.667		2	4.667			0.667		0.667	15.333	54.667		2		V 54.667	1
204	0.667	4.667						2		4	0.667							88				V 88.000	8
205								1.333	88	1.333	0.667				6.667	0.667	0.667	0.667				K 88.000	6
206			0.667		19.333		28.667	0.667		1.333				3.333		1.333				44.667		Y 44.667	2
207				1.333	0.667			9.333		2	0.667	1.333		0.667		1.333	2	80.667				V 80.667	6
208		0.667			0.667	0.667		0.667		94.667	0.667			0.667				1.333				L 94.667	8
209			4.667	93.333					0.667									1.333				E 93.333	8
210	0.667		0.667	1.333		96										1.333						G 96.000	8
211							100															H 100.000	9
212			76	12					0.667			0.667	0.667			4	6					D 76.000	3
213	0.667		0.667	0.667		1.333	0.667		9.333					1.333	84.667	0.667						R 84.667	6
214	0.667					98								0.667		0.667						G 98.000	8
215	2							2		0.667								95.333				V 95.333	9
216			0.667					0.667				98.667										N 98.667	9
217	1.333	0.667			5.333														87.333	5.333		W 87.333	4
218	72.667	4						2.667										20.667				A 72.667	6
219	34.667	5.333	0.667	0.667			1.333	0.667			2	1.333		0.667		40.667	10.667	1.333				S 40.667	1
220	0.667				96													1.333	2			F 96.000	9
221			0.667		0.667	0.667	94		0.667			1.333		0.667	0.667	0.667						H 94.000	8
222	0.667		1.333	0.667		1.333	2		2			0.667	89.333	2								P 89.333	2
223	1.351	0.676		2.703			1.351		1.351			6.081				13.514	72.297	0.676				T 72.297	4
224	3.401		1.361	1.361		1.361			3.401	68.707	16.327			1.361	0.68	0.68	0.68	0.68				L 68.707	1
225				1.333		1.333			0.667			4	89.333	0.667		2	0.667					P 89.333	3
226		0.667			2		1.333	3.333	0.667	85.333	2						0.667	1.333		2.667		L 85.333	5
227	2.013				2.013			83.893		5.369								6.711				I 83.893	7
228	6.667							10		6.667								75.333		1.333		V 75.333	5
229																96.667	3.333					S 96.667	9
230	40	4.667				51.333										4						G 51.333	2
231	57.333					26.667										16						A 57.333	4
232			99.333	0.667																		D 99.333	9
233			100																			D 100.000	9
234		0.667		0.667			1.333		5.333						90.667	0.667				0.667		R 90.667	7
235	1.333		1.333	1.333			3.333		1.333	16	2	2		54.667	0.667	3.333	8	4		0.667		Q 54.667	2
236	0.667							37.333		1.333	0.667							60				V 60.000	5
237									93.333						6					0.667		K 93.333	8
238		1.333		0.667	0.667			20		71.333	1.333							4.667				L 71.333	3
239										0.667									98.667	0.667		W 98.667	9
240				2					4.667			0.667			91.333	0.667	0.667					R 91.333	8
241					3.333			2		2	81.333						1.333	0.667	1.333	8		M 81.333	7
242			1.333		0.667	0.667		0.667			0.667	48				40.667	5.333	2				N 48.000	5
243	4		46	44		3.333						0.667		1.333		0.667						D 46.000	1
244	6.711		0.671	1.342		0.671						0.671	1.342			22.819	60.403	1.342		4.027		T 60.403	3
245				1.351				1.351	81.081			0.676			11.486	3.378	0.676					K 81.081	4
246	91.156	1.361			0.68	1.361		0.68		0.68	0.68							2.721	0.68			A 91.156	8
247					1.37		0.685		0.685							0.685	1.37		91.781	3.425		W 91.781	5
248				93.151			0.685	0.685		1.37				2.055			1.37	0.685				E 93.151	8
249				0.676	0.676		0.676	2.703	1.351	3.378	0.676				0.676	1.351	2.027	85.135		0.676		V 85.135	6
250	0.676		91.216	2.703						0.676		2.703			0.676	0.676	0.676					D 91.216	7
251	2.041					0.68		2.041						2.721		14.966	74.83	2.721				T 74.830	6
252		59.184			6.122			0.68		27.211	4.762									2.041		C 59.184	5
253		0.68			0.68		0.68		0.68					0.68	92.517	1.361	1.361			1.361		R 92.517	7
254			0.68			95.918	0.68					1.361		0.68			0.68					G 95.918	8
255							100															H 100.000	9
256	0.68			0.68	26.531		0.68	0.68		3.401	6.803	1.361		2.041		2.041	21.088	4.082	0.68	29.252		Y 29.252	1
257		0.68	0.68			9.524	3.401					78.231		5.442		1.361				0.68		N 78.231	7
258	0.68						1.361					95.238	1.361			0.68	0.68					N 95.238	9
259	6.122							3.401								1.361		89.116				V 89.116	8
260	0.68	3.401	2.721			0.68		0.68		9.524		1.361	0.68			76.871	3.401					S 76.871	6
261	7.483	59.184				5.442	0.68				0.68			0.68		23.81	1.361	0.68				C 59.184	1
262	27.891	10.884						0.68		4.082						2.721	2.721	51.02				V 51.020	3
263	0.68	1.361		1.361	0.68			20.408	0.68	50.34	12.245					1.361	2.041	8.844				L 50.340	1
264		1.361			94.558					0.68	0.68							1.361		1.361		F 94.558	8
265					0.704	0.704	95.775				0.704			0.704		0.704				0.704		H 95.775	8
266	11.511						0.719					0.719	82.734			1.439	2.158			0.719		P 82.734	5
267			1.37		2.74		13.699	0.685	26.027	0.685	0.685	4.795	0.685	2.055	39.726	1.37	2.74	1.37		1.37		R 39.726	1
268	4.762	0.68	0.68	2.721		2.721	15.646		3.401	2.041	2.041	2.041		57.143	5.442		0.68					Q 57.143	3
269			48.98	43.537								6.803				0.68						D 48.980	3
270					2.721		0.68	12.245		71.429	0.68	0.68						6.122	0.68	4.762		L 71.429	3
271					2.041			80.272		8.844	2.041							6.803				I 80.272	6
272								25.85		44.898								29.252				L 44.898	1
273																99.32	0.68					S 99.320	9
274	5.442	11.565	12.925					1.361				48.98				1.361	0.68	17.687				N 48.980	3
275	3.401	0.68				25.17										70.748						S 70.748	7
276			5.442	93.197												0.68		0.68				E 93.197	9
277			100																			D 100.000	9
278						2.721	3.401		76.19			1.361		1.361	12.925	2.041						K 76.190	4
279								0.685		1.37	0.685					45.89	51.37					T 51.370	7
280					1.37			79.452		6.849								12.329				I 79.452	6
281		0.685					0.685		1.37						95.89	1.37						R 95.890	8
282		0.685			0.685			12.329		1.37							1.37	83.562				V 83.562	7
283					1.37													0.685	95.205	2.74		W 95.205	8
284			96.575	0.685			0.685					2.055										D 96.575	9
285	8.219				0.685	1.37		5.479		32.877	36.301		0.685	0.685		4.11	4.795	4.795				M 36.301	2
286	10.274		2.74	1.37		4.11	0.685	0.685	4.795	0.685		19.178		3.425		22.603	28.767	0.685				T 28.767	1
287									82.192			0.685		1.37	8.219	4.11	3.425					K 82.192	5
288					0.685	0.685			4.795			2.055		1.37	89.041				0.685	0.685		R 89.041	6
289	2.055							4.795	3.425	2.055	2.055	0.685		4.11		6.164	66.438	7.534		0.685		T 66.438	3
290	24.658	20.548		2.055		23.288	0.685	0.685		4.11			10.959	1.37	0.685	7.534	1.37	1.37		0.685		A 24.658	1
291	0.69							25.517	0.69	26.897			0.69				1.379	44.138				V 44.138	1
292	4.138		2.069	1.379		1.379	17.931		10.345	0.69	0.69	2.759		53.103		2.069	0.69			2.759		Q 53.103	3
293	0.69	2.069						0.69	1.379		0.69	2.069		9.655	0.69	10.345	69.655	2.069				T 69.655	6
294					87.586		1.379	2.759		0.69					1.379			1.379		4.828		F 87.586	6
295				1.379				0.69	15.172	0.69	0.69				76.552		3.448	1.379				R 76.552	6
296		0.69		2.069			2.069	0.69	0.69	0.69	0.69	2.069			88.966	0.69		0.69				R 88.966	7
297	2.113		14.085	80.986					0.704				0.704	0.704				0.704				E 80.986	4
298	1.418		2.128			3.546	43.262		0.709	2.128		31.206		6.383		3.546	2.837	2.128		0.709		H 43.262	1
299			87.586	8.966		1.379						0.69				0.69	0.69					D 87.586	7
300									0.69						99.31							R 99.310	9
301					91.034			0.69												8.276		F 91.034	7
302																			100			W 100.000	9
303	4.138	6.207	1.379		1.379	0.69		37.931		6.207	1.379					1.379	5.517	33.793				I 37.931	1
304		0.69						22.069		59.31	7.586					1.379		8.966				L 59.310	2
305	60.69		0.69			2.759		0.69	0.69					0.69	1.379	6.207	22.759	3.448				A 60.690	1
306	64.138	6.207		0.69		1.379			0.69	0.69		2.069	1.379			13.103	1.379	8.276				A 64.138	1
307	0.69		0.69				94.483		0.69	0.69		0.69		0.69	0.69	0.69						H 94.483	8
308	0.704								3.521				89.437	2.113	2.817	1.408						P 89.437	6
309	1.408		2.113	33.099			4.225		6.338			19.014		1.408	1.408	9.859	19.718	1.408				E 33.099	1
310	0.69	0.69	0.69	1.379	0.69	1.379	0.69	15.862	1.379	46.207	10.345	4.138		8.276		4.138		3.448				L 46.207	1
311	0.69					0.69						92.414	0.69			4.138	0.69			0.69		N 92.414	8
312	1.379				0.69			2.759		89.655	0.69					0.69		0.69		3.448		L 89.655	7
313					67.586			6.207		23.448									0.69	2.069		F 67.586	6
314	94.483	0.69				3.448											0.69	0.69				A 94.483	9
315	90.345	0.69				2.069										0.69	2.759	3.448				A 90.345	7
316	5.517	6.207				87.586												0.69				G 87.586	7
317							95.833				0.694					2.083	0.694			0.694		H 95.833	9
318			99.301	0.699																		D 99.301	9
319	5.594			0.699		3.497				0.699		18.881		0.699	1.399	63.636	4.895					S 63.636	3
320	1.399					97.902					0.699											G 97.902	9
321	0.699	0.699			3.497			4.196		29.371	44.056						1.399	16.084				M 44.056	6
322				1.399				55.944	0.699	4.895	20.979			2.098			0.699	11.888		1.399		I 55.944	4
323								15.385		1.399								83.217				V 83.217	7
324					97.203					0.699										2.098		F 97.203	9
325									95.035			0.709			0.709	1.418	2.128					K 95.035	9
326					0.719			2.158		94.964	0.719						0.719	0.719				L 94.964	8
327			5.691	92.683										1.626								E 92.683	8
